# MAP2 is Differentially Phosphorylated in Schizophrenia, Altering its Function

**DOI:** 10.1101/683912

**Authors:** MJ Grubisha, X Sun, ML MacDonald, M Garver, Z Sun, KA Paris, DS Patel, RA DeGiosio, DA Lewis, NA Yates, C Camacho, GE Homanics, Y Ding, RA Sweet

## Abstract

Schizophrenia (Sz) is a highly polygenic disorder, with common, rare, and structural variants each contributing only a small fraction of overall disease risk. Thus, there is a need to identify downstream points of convergence that can be targeted with therapeutics. Reduction of Microtubule-associated Protein 2 (MAP2) immunoreactivity (MAP2-IR) is present in individuals with Sz, despite no change in MAP2 protein levels. MAP2 is phosphorylated downstream of multiple receptors and kinases identified as Sz risk genes, altering its immunoreactivity and function. Using an unbiased phosphoproteomics approach we quantified 18 MAP2 phosphopeptides, 9 of which were significantly altered in Sz subjects. Network analysis grouped MAP2 phosphopeptides into 3 modules, each with a distinct relationship to dendritic spine loss, synaptic protein levels, and clinical function in Sz subjects. We then investigated the most hyperphosphorylated site in Sz, phosphoserine1782 (pS1782). Computational modeling predicted phosphorylation of S1782 reduces binding of MAP2 to microtubules, which was confirmed experimentally. We generated a transgenic mouse containing a phosphomimetic mutation at S1782 (S1782E) and found reductions in basilar dendritic length and complexity along with reduced spine density. Because only a limited number of MAP2 interacting proteins have been previously identified, we combined co-immunoprecipitation with mass spectrometry to characterize the MAP2 interactome in mouse brain. The MAP2 interactome was enriched for proteins involved in protein translation. These associations were shown to be functional as overexpression of wildtype and phosphomimetic MAP2 reduced protein synthesis *in vitro*. Finally, we found that Sz subjects with low MAP2-IR had reductions in the levels of synaptic proteins relative to nonpsychiatric control (NPC) subjects and to Sz subjects with normal and MAP2-IR, and this same pattern was recapitulated in S1782E mice. These findings suggest a new conceptual framework for Sz - that a large proportion of individuals have a “MAP2opathy” - in which MAP function is altered by phosphorylation, leading to impairments of neuronal structure, synaptic protein synthesis, and function.
