## Supplementary material for "MAP2 is Differentially Phosphorylated in Schizophrenia, Altering its Function": Table S1

### Sheet: Legend
Table S2. Subject characteristics for the human postmortem tissue cohort. Complete subject information for individuals. Sz subjects with low MAP2-IR are indicated in bold italics. Abbreviations are defined below table.

### Sheet: Table S1
Cohort	Pair	ID Number	Age	Race	Sex	Handed	Axis I diagnoses	Diagnostic Group	SZ Age of Onset	SZ Illness Duration	MOD	COD	PMI	pH	Cannabis Use Disorder History	Tobacco ATOD	Benzodiazepines ATOD	Anticonvulsants ATOD	Antidepressants ATOD	Other Medications ATOD	Antipsychotic ATOD	Storage Time (months)
2	14	665	59	B	M	R	Paranoid schizophrenia;ADC	SZ	27	32	Natural	Intestinal hemorrhage	28.1	6.92	N	Y	N	N	Y	Y	Y	181.87
2	15	739	40	W	M	R	None	NPC	NA	NA	Natural	ASCVD	15.8	6.9	U	Y	N	N	N	N	N	171.17
2	15	1088	49	W	M	R	Undifferentiated schizophrenia;ADC;OAC	SZ	25	24	Accidental	Combined drug overdose	21.5	6.5	Y	Y	N	N	Y	Y	Y	106.77
2	16	822	28	B	M	L	None	NPC	NA	NA	Natural	ASCVD	25.3	7.03	N	N	N	N	N	N	N	154.8
2	16	787	27	B	M	L	Schizoaffective disorder; ODC	SZ	24	3	Suicide	Gunshot	19.2	6.65	Y	N	N	N	N	Y	Y	154.8
2	17	727	19	B	M	R	None	NPC	NA	NA	Accidental	Trauma	7	7.2	N	N	N	N	N	N	N	172.07
2	17	829	25	W	M	U	Schizoaffective disorder; ADC; OAR	SZ	20	5	Suicide	Salicylate overdose	5	6.78	Y	Y	Y	Y	N	N	N	172.07
2	18	659	46	O	M	R	None	NPC	NA	NA	Accidental	Peritonitis	22.2	6.91	N	Y	N	N	N	N	N	182.53
2	18	930	47	W	M	R	Disorganized schizophrenia; ADR; OAR	SZ	19	28	Natural	ASCVD	15.3	6.23	Y	Y	N	Y	N	Y	Y	132.17
2	19	852	54	W	M	R	None	NPC	NA	NA	Natural	Cardiac Tamponade	8	6.77	N	Y	N	N	N	N	N	147.07
2	19	722	45	B	M	R	Undifferentiated schizophrenia; ODR; OAR	SZ	26	19	Natural	Upper GI bleed	9.1	6.71	Y	Y	N	N	N	Y	Y	147.07
2	20	685	56	W	M	R	None	NPC	NA	NA	Natural	Hypoplastic coronary artery	14.5	6.57	N	U	N	N	N	Y	N	178.63
2	20	1105	53	W	M	R	Schizoaffective disorder	SZ	48	5	Natural	ASCVD	7.9	6.19	N	Y	N	N	N	N	Y	104.83
2	21	686	52	W	F	R	None	NPC	NA	NA	Natural	ASCVD	22.6	7.02	N	Y	N	N	N	Y	N	178.33
2	21	802	63	W	F	M	Schizoaffective disorder; ADC; ODR	SZ	20	43	Natural	Right ventricular dysplasia	29	6.42	N	Y	N	Y	N	Y	Y	158.03
2	22	1092	40	B	F	R	None	NPC	NA	NA	Natural	Mitral valve prolapse	16.6	6.8	N	N	N	N	N	Y	N	106.37
2	22	1010	44	B	F	L	Undifferentiated schizophrenia	SZ	25	19	Natural	Sudden unexpected death	18.7	6.2	N	N	N	Y	Y	N	Y	119.2
2	24	1047	43	W	M	R	None	NPC	NA	NA	Natural	ASCVD	13.82	6.6	N	N	N	N	N	Y	N	113
2	24	933	44	W	M	U	Disorganized schizophrenia	SZ	22	22	Natural	Myocarditis	8.3	5.9	N	N	N	Y	Y	Y	Y	131.63
2	25	700	42	W	M	R	None	NPC	NA	NA	Natural	ASCVD	26.1	6.96	N	U	N	N	N	N	N	176.27
2	26	917	71	W	F	U	Undifferentiated schizophrenia	SZ	21	50	Natural	ASCVD	23.8	6.82	N	Y	N	N	N	Y	Y	135.63
3	1	1326	58	W	M	R	None	NPC	NA	NA	Natural	ASCVD	16.4	6.69	N	N	N	N	N	Y	N	82.9
3	1	1453	62	W	M	R	Paranoid schizophrenia; ADR	SZ	30	32	Accidental	Trama	11.05	6.44	N	Y	Y	N	N	Y	Y	60.43
3	2	1240	50	B	F	R	Undifferentiated schizophrenia; ADR	SZ	25	25	Natural	ASCVD	22.9	6.25	N	Y	N	N	N	Y	Y	96.77
3	5	1201	52	W	F	R	None	NPC	NA	NA	Natural	ASCVD	16.4	6.21	Y	Y	N	N	N	Y	N	104.2
3	7	1480	62	W	M	R	Reading disorder	NPC	NA	55	Natural	ASCVD	20.13	6.65	N	N	N	N	N	Y	N	56.03
3	7	1263	62	W	M	R	Undifferentiated schizophrenia; ADR	SZ	21	41	Accidental	Asphyxiation	22.7	7.14	Y	Y	N	N	Y	N	Y	94.67
3	10	1307	32	B	M	R	None	NPC	NA	NA	Natural	ASCVD	4.8	6.71	Y	Y	N	N	N	N	N	86.33
3	10	10024	37	B	M	L	Paranoid schizophrenia	SZ	20	17	Natural	ASCVD	5.98	6.09	N	N	N	N	N	Y	N	95.87
3	11	1067	49	W	M	R	None	NPC	NA	NA	Natural	ASCVD	6	6.55	N	N	N	N	N	Y	N	129.93
3	11	1296	48	W	M	L	Undifferentiated schizophrenia	SZ	13	35	Natural	Pneumonia	7.8	6.46	N	Y	N	N	Y	Y	Y	89.1
3	12	1196	36	W	F	R	None	NPC	NA	NA	Accidental	Asphyxiation	14.45	6.44	N	N	N	N	N	Y	N	104.83
Abbreviations: AAC, alcohol abuse, current at time of death; AAR, alcohol abuse, in remission at time of death; ADC, alcohol dependence, current at time of death; ADR, alcohol dependence, in remission at time of death; ASCVD, athrosclerotic cardiovascular disease; B, black; COD, cause of death; F, female; GI, gastrointestinal; ID, identification; L, Left; M, male; M, Mixed; MOD, manner of death; …
