## Supplementary material for "MAP2 is Differentially Phosphorylated in Schizophrenia, Altering its Function": Table S2

### Sheet: Legend
Table S2. Targeted MS identification of unique MAP2 phosphopeptides. 18 unique MAP2 phosphopeptides (column C) were identified using targeted MS. The specific residue site of modification, when known, is indicated by brackets [+80]. When a single site of modification cannot be determined, the potential sites within the peptide are indicated in italics. Using WGNCA, these peptides clustered into 3…

### Sheet: Table S2
Module	Peptide Modified Sequence	Starting AA number	Mascot Score	FoldChange (MAP2-IRLOW SZ vs Ctrl)	Log2 FoldChange (MAP2-IRLOW SZ vs Ctrl)	p value	q value	FoldChange (MAP-IRNL SZ vs Ctrl)	Log2 FoldChange (MAP-IRNL SZ vs Ctrl)	p value	q value	FoldChange (All SZ vs Ctrl)	p value	q value
Blue	ADEGKKET[+80]S[+80]PESSLIQDEIAVK	1147	60	1.23615	0.305848	0.224703	0.311128	1.39323	0.478431	0.160491	0.320982	1.28296	0.107277	0.160916
Blue	SGTSTPTTPGSTAITPGT[+80]PPS[+80]Y[+80]SSR	1588	86	7.29301	2.86651	1.04457e-05	0.000188022	3.06402	1.61543	0.032171	0.201113	5.57015	2.10424e-05	0.000378764
Blue	VAIIRT[+80]PPKS[+80]PAT[+80]PK	1644	37	1.78172	0.833274	0.0193959	0.0436407	1.6574	0.728919	0.118013	0.279781	1.74212	0.0107894	0.030062
Blue	VAIIRT[+80]PPKS[+80]PATPK	1644	25	1.6646	0.735175	0.401045	0.481254	4.40141	2.13796	0.0764597	0.229379	2.25186	0.139542	0.179411
Blue	ARVDHGAEIITQS[+80]PGR	1772	65	5.94732	2.57224	0.00147324	0.0066296	2.45199	1.29395	0.197209	0.354976	4.51582	0.00240169	0.0144102
Blue	VDHGAEIITQS[+80]PGR	1774	75	8.7909	3.13601	0.00017962	0.00161658	4.06007	2.0215	0.0474901	0.201113	6.91465	0.000173301	0.00155971
Blue	RLS[+80]NVSS[+80]SGS[+80]INLLESPQLATLAEDVTAALAK	1792	123	0.141097	-2.82524	0.000642112	0.00385267	0.616958	-0.696756	0.485897	0.583077	0.223171	0.00377383	0.0169822
Brown	ESQPS[+80]PPAQEAGY[+80]ST[+80]LAQSYPSDLPEEPSSPQER	625	104	0.637925	-0.648541	0.0102083	0.0367499	1.00206	0.0029646	0.99259	0.993102	0.734038	0.0506318	0.0828521
Brown	DGS[+80]PEAPASPEREEVALSEYK	1344	66	0.794052	-0.332695	0.126027	0.206225	0.885784	-0.174973	0.542747	0.610591	0.821493	0.136537	0.179411
Brown	DGSPEAPAS[+80]PEREEVALSEYK	1344	82	0.687252	-0.541089	0.016102	0.0414051	0.802721	-0.317029	0.273908	0.437833	0.721235	0.0171191	0.0342382
Turquoise	DQTAALPLAAEETANLPPS[+80]PPPSS[+80]PASEQTT[+80]VTVEEDLLTASK	118	60	0.921304	-0.118251	0.669402	0.753078	1.29275	0.370438	0.324295	0.449024	1.02358	0.892233	0.925038
Turquoise	ESQPSPPAQEAGYSTLAQSYPSDLPEEPSS[+80]PQER	625	104	1.79463	0.843688	0.0474617	0.085431	2.57075	1.36219	0.019249	0.201113	2.0067	0.00935433	0.030062
Turquoise	RKS[+80]VPSETVVEDSR	829	43	0.555725	-0.847558	0.328436	0.422275	1.97102	0.978942	0.400903	0.515446	0.823626	0.720039	0.810044
Turquoise	KET[+80]S[+80]PES[+80]S[+80]LIQDEIAVK	1152	88	1.34957	0.432504	0.0448495	0.085431	1.52698	0.610679	0.0361261	0.201113	1.40238	0.0116908	0.030062
Turquoise	ET[+80]S[+80]PES[+80]S[+80]LIQDEIAVK	1153	67	1.31361	0.393533	0.155572	0.233359	1.65286	0.724965	0.0558646	0.201113	1.41082	0.046599	0.0828521
Turquoise	DGS[+80]PEAPAS[+80]PEREEVALSEYK	1344	73	0.940978	-0.0877677	0.801486	0.848632	1.66841	0.738476	0.124347	0.279781	1.12428	0.597723	0.717268
Turquoise	VSDGVTKS[+80]PEKR	1527	38	0.95297	-0.0694974	0.90921	0.90921	0.995093	-0.00709624	0.993102	0.993102	0.965866	0.925038	0.925038
Turquoise	VAIIRT[+80]PPK	1644	33	2.45541	1.29597	0.0123421	0.0370263	1.62421	0.699739	0.291889	0.437833	2.15947	0.0148646	0.0334454
