## Supplementary material for "MAP2 is Differentially Phosphorylated in Schizophrenia, Altering its Function": Table S3

### Sheet: Legend
Table S3. Association of phosphopeptides with covariates. (a) Covariates including PMI, sex, cannabis, tobacco, other medication use, pH, and tissue storage time were considered across all subjects. p-values and q-values for the indicated phosphopeptides (column A) are shown. The slope coefficient for the regression analysis (labeled as ratio), which indicates the mean change in peptide levels fo…

### Sheet: Table S3a
Module	Peptide_Modified_Seq	PMI_pvalue	PMI_qvalue	PMI_ratio	Sex_pvalue	Sex_qvalue	Sex_ratio	Cannabis_pvalue	Cannabis_qvalue	Cannabis_ratio	Tobacco_pvalue	Tobacco_qvalue	Tobacco_ratio	OtherMed_pvalue	OtherMed_qvalue	OtherMed_ratio	pH_pvalue	pH_qvalue	pH_ratio	StorageTime_pvalue	StorageTime_qvalue	StorageTime_ratio
Blue	ADEGKKET[+80]S[+80]PESSLIQDEIAVK	0.571731	0.857597	0.993222	0.509336	0.695575	0.872262	0.599679	0.988432	1.10381	0.213897	0.956793	0.799564	0.812647	0.922331	1.0424	0.966852	0.966852	1.01225	0.750099	0.984029	1.00067
Blue	SGTSTPTTPGSTAITPGT[+80]PPS[+80]Y[+80]SSR	0.0729025	0.301694	0.953298	0.347733	0.694209	0.658582	0.956063	0.988432	0.976564	0.869339	0.956793	0.938841	0.249798	0.842702	1.53663	0.0370564	0.310557	0.282687	0.0788014	0.743691	0.992295
Blue	VAIIRT[+80]PPKS[+80]PAT[+80]PK	0.117325	0.301694	0.974166	0.535834	0.695575	1.19088	0.890622	0.988432	0.960282	0.535992	0.956793	0.856123	0.394343	0.842702	1.22372	0.634877	0.761853	0.827758	0.742424	0.984029	0.999061
Blue	VAIIRT[+80]PPKS[+80]PATPK	0.48847	0.857597	0.971211	0.242641	0.623933	0.431944	0.199486	0.897688	2.56517	0.663367	0.956793	1.32049	0.675043	0.922331	1.29284	0.0940519	0.310557	0.188045	0.908661	0.984029	0.999156
Blue	ARVDHGAEIITQS[+80]PGR	0.107859	0.301694	0.94334	0.16695	0.50085	0.434782	0.0924493	0.832044	2.73847	0.42566	0.956793	1.53153	0.378471	0.842702	1.57197	0.482591	0.723887	0.546431	0.907924	0.984029	1.00072
Blue	VDHGAEIITQS[+80]PGR	0.0870222	0.301694	0.939925	0.6395	0.739019	0.751665	0.330758	0.988432	1.82122	0.956793	0.956793	0.971036	0.323109	0.842702	1.65501	0.148899	0.310557	0.296173	0.253656	0.897107	0.993066
Blue	RLS[+80]NVSS[+80]SGS[+80]INLLESPQLATLAEDVTAALAK	0.999239	0.999239	1.00003	0.352363	0.694209	1.76921	0.157307	0.897688	2.18828	0.233594	0.956793	0.52992	0.421351	0.842702	0.659254	0.00734063	0.132131	8.85228	0.108554	0.743691	1.00983
Brown	ESQPS[+80]PPAQEAGY[+80]ST[+80]LAQSYPSDLPEEPSSPQER	0.751501	0.901802	0.996381	0.910113	0.910113	0.977851	0.934998	0.988432	1.01659	0.483528	0.956793	0.886969	0.253969	0.842702	0.828311	0.0694995	0.310557	1.6345	0.123949	0.743691	1.00302
Brown	DGS[+80]PEAPASPEREEVALSEYK	0.221521	0.498421	0.987352	0.541002	0.695575	0.897218	0.762175	0.988432	1.05113	0.502248	0.956793	0.908966	0.384336	0.842702	0.878445	0.565457	0.727016	1.15454	0.984029	0.984029	0.999964
Brown	DGSPEAPAS[+80]PEREEVALSEYK	0.0561648	0.301694	1.02051	0.0536212	0.321727	0.717854	0.964278	0.988432	0.992711	0.86315	0.956793	1.02557	0.873392	0.922331	0.97637	0.90222	0.955292	0.969654	0.336956	0.897107	0.998288
Turquoise	DQTAALPLAAEETANLPPS[+80]PPPSS[+80]PASEQTT[+80]VTVEEDLLTASK	0.0357633	0.301694	0.971201	0.405603	0.694209	0.825957	0.970553	0.988432	0.992739	0.312747	0.956793	0.834337	0.735391	0.922331	1.06808	0.38056	0.622734	1.32813	0.448554	0.897107	1.00176
Turquoise	ESQPSPPAQEAGYSTLAQSYPSDLPEEPSS[+80]PQER	0.350031	0.700061	0.981524	0.424239	0.694209	0.761393	0.80239	0.988432	0.919241	0.853678	0.956793	1.0547	0.860636	0.922331	0.950485	0.0931493	0.310557	0.453884	0.938784	0.984029	0.999734
Turquoise	RKS[+80]VPSETVVEDSR	0.561308	0.857597	0.976114	0.0972563	0.350123	0.312926	0.0105278	0.189501	5.7048	0.809676	0.956793	1.16496	0.922331	0.922331	1.06091	0.155278	0.310557	0.243557	0.365196	0.897107	0.993487
Turquoise	KET[+80]S[+80]PES[+80]S[+80]LIQDEIAVK	0.0177706	0.301694	0.97526	0.0527543	0.321727	0.722921	0.603282	0.988432	1.07272	0.820792	0.956793	0.972689	0.376754	0.842702	1.13705	0.565116	0.727016	0.869083	0.819506	0.984029	1.0004
Turquoise	ET[+80]S[+80]PES[+80]S[+80]LIQDEIAVK	0.95002	0.999239	0.999178	0.0800779	0.350123	0.679296	0.853036	0.988432	1.039	0.36805	0.956793	1.17785	0.61506	0.922331	1.10102	0.143375	0.310557	0.631603	0.425171	0.897107	0.998178
Turquoise	DGS[+80]PEAPAS[+80]PEREEVALSEYK	0.680691	0.876573	1.00697	0.0117253	0.211055	0.500321	0.308707	0.988432	0.75935	0.625084	0.956793	0.885694	0.715158	0.922331	1.09388	0.150823	0.310557	0.560287	0.81286	0.984029	1.0007
Turquoise	VSDGVTKS[+80]PEKR	0.681779	0.876573	0.987993	0.819443	0.867646	0.890121	0.77217	0.988432	1.16474	0.925869	0.956793	0.95916	0.39385	0.842702	0.694854	0.85462	0.955292	0.876661	0.504764	0.908575	1.00343
Turquoise	VAIIRT[+80]PPK	0.976874	0.999239	0.999318	0.656905	0.739019	0.834396	0.988432	0.988432	1.00559	0.337357	0.956793	1.37179	0.769556	0.922331	1.106	0.380202	0.622734	0.605927	0.279258	0.897107	1.00443

### Sheet: Table S3b
Module	Peptide_Modified_Seq	Suicide_pvalue	Suicide_qvalue	Suicide_ratio	Schizoaffective_pvalue	Schizoaffective_qvalue	Schizoaffective_ratio	Benzo_pvalue	Benzo_qvalue	Benzo_ratio	Anticonvulsants_pvalue	Anticonvulsants_qvalue	Anticonvulsants_ratio	Antidepressants_pvalue	Antidepressants_qvalue	Antidepressants_ratio	Antipsychotic_pvalue	Antipsychotic_qvalue	Antipsychotic_ratio	Alcoh/Subs_pvalue	Alcoh/Subs_qvalue	Alcoh/Subs_ratio	Duration_pvalue	Duration_qvalue	Duration_ratio	AgeOnset_pvalue	AgeOnset_qvalue	AgeOnset_ratio
Blue	ADEGKKET[+80]S[+80]PESSLIQDEIAVK	0.194358	0.699688	1.52118	0.0630338	0.283652	1.61662	0.106338	0.947642	1.70449	0.432833	0.878384	1.21738	0.0935823	0.689868	0.71304	0.0460668	0.1382	0.564331	0.465297	0.816872	1.18972	0.567776	0.819845	0.994381	0.676014	0.760516	1.0064
Blue	SGTSTPTTPGSTAITPGT[+80]PPS[+80]Y[+80]SSR	0.150847	0.678812	0.348895	0.0891485	0.305167	0.361351	0.915727	0.947642	1.08868	0.833518	0.937708	1.13004	0.707179	0.86772	1.20264	0.02697	0.121365	0.241181	0.394592	0.816872	0.630479	0.245719	0.737157	1.0259	0.482219	0.667688	0.975935
Blue	VAIIRT[+80]PPKS[+80]PAT[+80]PK	0.422337	0.794276	0.680073	0.283338	0.453374	0.654354	0.806399	0.947642	1.13273	0.333834	0.878384	1.41758	0.462604	0.835495	1.25437	0.103079	0.206158	0.497152	0.127831	0.816872	1.65539	0.683204	0.819845	1.00588	0.25453	0.50906	0.975726
Blue	VAIIRT[+80]PPKS[+80]PATPK	0.527199	0.794276	0.427176	0.484792	0.585755	0.458036	0.551808	0.947642	0.433289	0.205618	0.878384	3.49811	0.479346	0.835495	0.544445	0.000434679	0.00782422	0.0326813	0.863933	0.995367	0.846525	0.555034	0.819845	1.02377	0.119691	0.359073	0.913019
Blue	ARVDHGAEIITQS[+80]PGR	0.954168	0.961508	1.0723	0.686132	0.771899	0.665594	0.947642	0.947642	0.920132	0.708576	0.911026	0.710103	0.337603	0.835495	0.481983	0.00155489	0.00932936	0.0559745	0.931997	0.995367	1.07706	0.937549	0.949643	1.00282	0.524328	0.674136	0.965693
Blue	VDHGAEIITQS[+80]PGR	0.55092	0.794276	0.503344	0.386644	0.535354	0.439572	0.878188	0.947642	0.830608	0.959096	0.996621	1.04608	0.537175	0.835495	0.634655	0.00131067	0.00932936	0.061994	0.964688	0.995367	0.963852	0.599625	0.819845	1.01805	0.381665	0.577703	0.955563
Blue	RLS[+80]NVSS[+80]SGS[+80]INLLESPQLATLAEDVTAALAK	0.00455721	0.0820299	13.7265	0.219618	0.395312	2.97565	0.543471	0.947642	2.00368	0.536791	0.878384	1.66869	0.771307	0.86772	0.814299	0.488668	0.607819	0.492738	0.298574	0.816872	2.23117	0.327453	0.811838	0.969208	0.385135	0.577703	0.957921
Brown	ESQPS[+80]PPAQEAGY[+80]ST[+80]LAQSYPSDLPEEPSSPQER	0.132304	0.678812	1.79308	0.000525961	0.0094673	2.48608	0.314228	0.947642	1.52134	0.492801	0.878384	1.23365	0.471428	0.835495	0.82992	0.498169	0.607819	1.29223	0.29002	0.816872	1.35261	0.198965	0.716275	0.985172	0.164987	0.37122	1.02506
Brown	DGSPEAPAS[+80]PEREEVALSEYK	0.38136	0.794276	1.28103	0.0383057	0.229834	1.56832	0.827071	0.947642	1.06782	0.428006	0.878384	0.84348	0.242423	0.835495	0.811519	0.506516	0.607819	1.19375	0.683316	0.878549	0.919551	0.0284334	0.511802	0.983434	0.00355781	0.0640406	1.03218
Brown	DGS[+80]PEAPASPEREEVALSEYK	0.519063	0.794276	1.18393	0.127225	0.308995	1.37431	0.94302	0.947642	0.980467	0.811024	0.937708	1.04894	0.857733	0.904707	0.970114	0.312395	0.511191	1.27614	0.678356	0.878549	0.924734	0.15681	0.705644	0.9895	0.0672504	0.298098	1.02061
Turquoise	DQTAALPLAAEETANLPPS[+80]PPPSS[+80]PASEQTT[+80]VTVEEDLLTASK	0.573644	0.794276	1.2369	0.0184807	0.166326	1.93032	0.771223	0.947642	1.12221	0.353264	0.878384	1.29947	0.58439	0.835495	0.875969	0.862241	0.89601	1.06367	0.312262	0.816872	1.30864	0.360817	0.811838	0.989972	0.282965	0.509336	1.01829
Turquoise	ESQPSPPAQEAGYSTLAQSYPSDLPEEPSS[+80]PQER	0.323969	0.794276	0.599614	0.852877	0.879579	1.08532	0.673351	0.947642	0.792552	0.406273	0.878384	1.38821	0.198771	0.835495	0.657005	0.0910238	0.206158	0.456379	0.0817358	0.816872	0.539814	0.8673	0.949643	1.00262	0.570398	0.684477	1.01371
Turquoise	RKS[+80]VPSETVVEDSR	0.961508	0.961508	0.939156	0.488129	0.585755	0.476034	0.664907	0.947642	0.556878	0.195441	0.878384	3.40299	0.603413	0.835495	1.53729	0.0414211	0.1382	0.105104	0.995367	0.995367	0.994604	0.641912	0.819845	1.01794	0.0401175	0.240705	0.895486
Turquoise	KET[+80]S[+80]PES[+80]S[+80]LIQDEIAVK	0.89753	0.961508	1.03508	0.101722	0.305167	1.4088	0.878844	0.947642	1.04351	0.178112	0.878384	1.2988	0.114978	0.689868	0.774865	0.0938428	0.206158	0.675079	0.399055	0.816872	1.17244	0.600114	0.819845	0.995886	0.830621	0.840185	1.00261
Turquoise	ET[+80]S[+80]PES[+80]S[+80]LIQDEIAVK	0.279973	0.794276	0.634199	0.30225	0.453374	1.43752	0.637343	0.947642	0.808896	0.996621	0.996621	0.998613	0.0881153	0.689868	0.642614	0.409083	0.607819	0.71955	0.62669	0.878549	0.860581	0.949643	0.949643	0.999192	0.155979	0.37122	1.02708
Turquoise	DGS[+80]PEAPAS[+80]PEREEVALSEYK	0.871385	0.961508	0.926621	0.137331	0.308995	1.73878	0.830237	0.947642	0.900071	0.644317	0.911026	1.17785	0.394585	0.835495	0.776907	0.722474	0.812783	1.16878	0.305161	0.816872	0.713569	0.0663363	0.597027	0.97665	0.0189634	0.170671	1.04541
Turquoise	VSDGVTKS[+80]PEKR	0.929857	0.961508	1.06616	0.162769	0.325539	2.24329	0.696967	0.947642	1.34282	0.708204	0.911026	1.22806	0.904707	0.904707	0.945733	0.89601	0.89601	1.093	0.467323	0.816872	1.45394	0.130919	0.705644	0.969675	0.082805	0.298098	1.05511
Turquoise	VAIIRT[+80]PPK	0.094223	0.678812	0.296967	0.879579	0.879579	0.906955	0.800595	0.947642	0.815544	0.521061	0.878384	1.45127	0.754949	0.86772	0.856842	0.266457	0.479623	0.457607	0.4992	0.816872	1.44911	0.52707	0.819845	1.01445	0.840185	0.840185	1.00714
